# SARS-CoV-2 hijacks p38β/MAPK11 to promote virus replication

**DOI:** 10.1101/2021.08.20.457146

**Authors:** Christina A. Higgins, Benjamin E. Nilsson-Payant, Andrew P. Kurland, Chengjin Ye, Tomer Yaron, Jared L. Johnson, Boris Bonaventure, Prithy Adhikary, Ilona Golynker, Maryline Panis, Oded Danziger, Brad R. Rosenberg, Lewis C. Cantley, Luis Martinez-Sobrido, Benjamin R. tenOever, Jeffrey R. Johnson

## Abstract

SARS-CoV-2, the causative agent of the COVID-19 pandemic, drastically modifies infected cells in an effort to optimize virus replication. Included is the activation of the host p38 mitogen-activated protein kinase (MAPK) pathway, which plays a major role in inflammation and is a central driver of COVID-19 clinical presentations. Inhibition of p38/MAPK activity in SARS-CoV-2-infected cells reduces both cytokine production and viral replication. Here, we combined genetic screening with quantitative phosphoproteomics to better understand interactions between the p38/MAPK pathway and SARS-CoV-2. We found that several components of the p38/MAPK pathway impacted SARS-CoV-2 replication and that p38β is a critical host factor for virus replication, and it prevents activation of the type-I interferon pathway. Quantitative phosphoproteomics uncovered several SARS-CoV-2 nucleocapsid phosphorylation sites near the N-terminus that were sensitive to p38 inhibition. Similar to p38β depletion, mutation of these nucleocapsid residues was associated with reduced virus replication and increased activation of type-I interferon signaling. Taken together, this study reveals a unique proviral function for p38β that is not shared with p38α and supports exploring p38β inhibitor development as a strategy towards developing a new class of COVID-19 therapies.

**Importance:** SARS-CoV-2 is the causative agent of the COVID-19 pandemic that has claimed millions of lives since its emergence in 2019. SARS-CoV-2 infection of human cells requires the activity of several cellular pathways for successful replication. One such pathway, the p38 mitogen-activated protein kinase (MAPK) pathway, is required for virus replication and disease pathogenesis. Here, we applied systems biology approaches to understand how MAPK pathways benefit SARS-CoV-2 replication to inform the development of novel COVID-19 drug therapies.
