## Supplementary material for "SARS-CoV-2 hijacks p38β/MAPK11 to promote virus replication": Table S8

### Sheet: Sheet1
Accession	Protein	SARS2_DMSO_4h-Mock_DMSO_4h_log2FC	SARS2_DMSO_4h-Mock_DMSO_4h_log2FC	SARS2_DMSO-Mock_DMSO_log2FC	SARS2_SB203580_10uM-SARS2_DMSO_log2FC	SARS2_SB203580_1uM-SARS2_DMSO_log2FC	SARS2_SB203580_4h-SARS2_DMSO_4h_log2FC	Known p38 substrate
Q9UKV3_ph710	ACINU	2.54367	1.09373	-0.719842	-0.396351	-0.466518	-1.6674	-
Q8IVF2_ph5175	AHNK2	2.39543	1.12834	-1.14018	-0.120435	-0.758552	-1.08974	-
P39687_ph17	AN32A	4.12306	2.21104	-1.95084	-1.23203	-1.26086	-2.88054	-
Q86UU0_ph118	BCL9L	2.46949	0.83001	-0.940306	-0.459316	0.104984	-1.45209	-
Q9UJV9_ph13_ph23	DDX41	5.48782	2.08473	-1.86842	0.202098	-0.214878	-2.04927	-
O43598_ph12	DNPH1	3.61115	1.59602	-1.6429	-0.721988	-1.48919	-2.30842	-
O43598_ph10	DNPH1	2.54736	0.92215	-1.30224	-0.608511	-1.66704	-2.23871	-
Q9NSC5_ph159	HOME3	2.33917	0.555269	-0.864329	-0.453975	-1.04906	-1.74962	-
Q9NZL4_ph351	HPBP1	3.51987	1.36145	-0.721026	-0.456927	-0.417698	-1.56083	-
Q9NZL4_ph347	HPBP1	2.47082	0.820578	-1.09716	-0.597613	-0.453273	-1.1228	-
P04792_ph15	HSPB1	4.0827	1.0688	-1.69622	-0.791995	-3.20217	-2.03303	+
P04792_ph78_ph82	HSPB1	3.18107	2.04124	-3.56033	-0.562922	-2.90941	-3.19569	-
Q4G0J3_ph298_ph299	LARP7	3.54459	2.34128	-1.99338	-0.682606	-0.609131	-3.18639	-
Q4G0J3_ph298_ph300	LARP7	3.54459	1.89112	-1.57982	-0.682403	-0.609131	-3.1951	-
Q9UPQ0_ph472	LIMC1	3.26051	0.314394	-1.34827	-0.00638919	-2.52146	-2.10031	-
Q9UPQ0_ph471	LIMC1	2.91749	0.387372	-1.31644	-0.100839	-2.60164	-2.00817	-
Q86UE4_ph298	LYRIC	2.47906	1.12366	-2.15613	-0.691852	-2.5252	-2.1149	-
P43243_ph195	MATR3	3.09361	1.4126	-0.427125	-0.188106	-0.638162	-1.94762	-
P43243_ph188	MATR3	2.95663	1.32478	-0.448306	-0.0946557	-0.588368	-1.86819	-
Q8NFP9_ph1321	NBEA	2.88406	1.20678	-0.850954	0.157215	-0.124479	-0.870664	-
P18615_ph51	NELFE	2.09695	0.947118	-1.08971	-0.776246	-0.98177	-1.56836	-
Q86WB0_ph354_ph370	NIPA	2.96203	0.647405	-1.04647	0.0282196	-0.0549505	-2.59005	-
P46087_ph58	NOP2	2.21882	1.00529	-1.19993	-0.440187	-0.645893	-1.65805	-
Q8TEW0_ph809	PARD3	2.23614	0.799934	-1.37086	-0.903976	-1.16591	-1.90166	-
Q9H307_ph66	PININ	2.50342	1.07236	-1.5545	-0.882056	-1.05388	-1.95165	-
Q7Z3K3_ph746	POGZ	2.49984	0.548079	-0.59691	-1.1149	-0.753421	-1.9928	-
Q9Y580_ph137	RBM7	3.30263	0.126221	0.335227	0.0472904	-1.88294	-2.26691	+
Q5VT52_ph1099	RPRD2	2.22976	0.804656	-0.79649	-0.597384	-0.767624	-2.15868	-
Q9C0C2_ph833	TB182	2.58755	1.10796	-1.39022	-0.21315	-2.06873	-1.85385	-
Q9C0C2_ph836	TB182	2.52035	1.23557	-1.47466	-0.995654	-2.00941	-1.68816	-
P49368_ph252	TCPG	2.75025	1.04662	-0.535532	0.167155	0.262156	-2.40647	-
O15164_ph1042	TIF1A	2.27363	1.19346	-0.647263	-0.335038	-0.394552	-1.26866	-
Q13263_ph473	TIF1B	2.88269	1.0365	-0.867245	-0.742056	-1.52872	-2.11977	+
Q13263_ph471	TIF1B	2.9956	1.05502	-0.841807	-0.819295	-1.75966	-2.1646	-
Q9NS69_ph15	TOM22	3.73307	1.08307	-0.428586	0.00524924	-0.455973	-1.28559	-
Q9Y4A5_ph2051	TRRAP	3.89943	0.0820136	-0.868996	-0.202891	-1.65149	-1.67017	-
Q9C0C9_ph839	UBE2O	2.76567	1.04663	-0.679541	-0.443876	-0.849399	-1.39888	-
Q9GZS3_ph143	WDR61	2.05766	0.573788	-1.48193	-0.352409	-1.37068	-2.3858	-
